# Insights into the salivary *N*-glycome of *Lutzomyia longipalpis*, vector of visceral leishmaniasis

**DOI:** 10.1101/2020.06.03.132746

**Authors:** Karina Mondragon-Shem, Katherine Wongtrakul-Kish, Radoslaw P. Kozak, Shi Yan, Iain Wilson, Katharina Paschinger, Matthew E. Rogers, Daniel I. R. Spencer, Alvaro Acosta-Serrano

## Abstract

During *Leishmania* transmission sand flies inoculate parasites and saliva into the skin of vertebrates. Saliva has anti-haemostatic and anti-inflammatory activities that evolved to facilitate bloodfeeding, but also modulate the host’s immune responses. Sand fly salivary proteins have been extensively studied, but the nature and biological roles of protein-linked glycans remain overlooked. Here, we characterised the profile of *N*-glycans from the salivary glycoproteins of *Lutzomyia longipalpis*, vector of visceral leishmaniasis in the Americas. *In silico* predictions suggest half of *Lu. longipalpis* salivary proteins may be *N*-glycosylated. SDS-PAGE coupled to LC-MS analysis of sand fly saliva, before and after enzymatic deglycosylation, revealed several candidate glycoproteins. To determine the diversity of *N*-glycan structures in sand fly saliva, enzymatically released sugars were fluorescently tagged and analysed by HPLC, combined with highly sensitive LC-MS/MS, MALDI-TOF-MS, and exoglycosidase treatments. We found that the *N*-glycan composition of *Lu. longipalpis* saliva mostly consists of oligomannose sugars, with Man_5_GlcNAc_2_ being the most abundant, and a few hybrid-type species. Interestingly, some glycans appear modified with a group of 144 Da, whose identity has yet to be confirmed. Our work presents the first detailed structural analysis of sand fly salivary glycans.
