## SupplementaryTables_S1-S2-S3 for "Insights into the salivary *N*-glycome of *Lutzomyia longipalpis*, vector of visceral leishmaniasis"

### Sheet: TITLE PAGE
Insights into the salivary N-glycome of Lutzomyia longipalpis, vector of visceral leishmaniasis Karina Mondragon-Shem1+, Katherine Wongtrakul-Kish2+, Radoslaw P. Kozak2, Shi Yan3, Iain Wilson3, Katharina Paschinger3, Matthew E. Rogers4, Daniel I. R. Spencer2, Alvaro Acosta-Serrano1* 1 Department of Vector Biology, Liverpool School of Tropical Medicine, Liverpool L3 5QA, UK. 2 Ludger Ltd., Culham …

### Sheet: Supplementary Table S1
	Name	GenBank ID	Protein name	Class	Predicted N-glycan sequon (NetNGlyc)			Table S1. Prediction of potential N-linked glycosylation sites in Lu. longipalpis salivary proteins. Protein sequences were searched on the NetNGlyc server to find N-X-S/T sequon. Signal Peptide was predicted using the SignalP server. Prediction of N-glycosylation sites of the major proteins identified in Lu. longipalpis saliva by Valenzuela et al [15]. Yellow rows highlight published vaccine can…
1	LJL04	AAS16906	29.2 kDa salivary protein	PpSP32-like	38	NKSS
2	LJL08	AAA29288	Maxadilan	maxadilan	no sites
3	LJL09	AAS16911	71 kDa salivary protein	angiotensin converting enzyme	63	NITE
					321	NMTK
					625	NVS-
4	LJL11	AAD32190	putative 5'nucleotidase	nucleotidase	82	NGSS
					454	NTSG
					490	NCSQ
5	LJL124	AAS16915	6kDa salivary protein	unknown function	no sites
6	LJL13	AAL16051	D7 salivary protein	d7 related	no sites
7	LJL138	AAS16916	43.7 kDa salivary protein	extracellular endonuclease	37	NVTA
					102	NKST
					146	NLPT
					351	NYSI
					381	NYTK
8	LJL143	AAS05319	32kDa salivary protein	33kDa	63	NQTH
					262	NKTC
9	LJL15	ABA39525	16.5 kDa salivary protein	anticoagulant	53	NLTL
10	LJL17	AAS17936	10 kDa salivary protein	sodium/solute symporter	no sites
11	LJL18	ABA39526	16.2 kDa salivary protein	anticoagulant	no sites
12	LJL23	AAD33513	putative apyrase	apyrase	no sites
13	LJL34	AAD32191	antigen 5 related protein	antigen 5 related	151	NLRT
14	LJL35	AAD32196	putative RGD containing peptide	RGD	no sites
15	LJL38	AAR99723	2.5kDa salivary protein	unknown function	no sites
16	LJL91	AAS05317	16.3 kDa salivary protein	anticoagulant	no sites
17	LJM10	ABB00902	16.7kDa salivary protein	anticoagulant	no sites
18	LJM11	AAS05318	43.2kDa salivary protein	yellow-related	33	NVTP
					213	NVTH
19	LJM111	ABB00904	43kDa salivary protein	yellow-related	141	NPTL
20	LJM114	AAS16907	14.2kDa salivary protein	odorant-binding protein	no sites
21	LJM17	AAD32198	putative yellow protein	yellow-related	29	NITF
22	LJM19	AAR99725	10.7 kDa salivary protein		no sites
23	LJM26	AAS16913	49kDa salivary protein	SERPIN	83	NLSK
24	LJM78	AAS16908	37.2kDa salivary protein	41.9kDa	176	NRSS
					192	NKTK
					238	NLTD
					293	NNTL
25	LJS03	AAS16914	15kDa salivary protein	unknown function	64	NSSV
					75	NETL
26	LJS105	AAS16910	7.3kDa salivary protein	unknown function	44	NQSG
27	LJS138	AAS16917	16.1kDa salivary protein	SP16 family	no sites
28	LJS142	ABB00903	16.6kDa salivary protein	anticoagulant	no sites
29	LJS169	AAS16912	11.6kDa salivary protein		53	NLTK
30	LJS192	AAR99724	9.6kDa salivary protein	unknown function	no sites
31	LJS193	AAS16918	32.2kDa salivary protein	hyaluronidase	25	NESA
					233	NDSM
32	LJS201	AAS16919	9kDa salivary protein	unknown function	no sites
33	LJS238	AAS16909	4.6kDa salivary protein	unknown function	no sites
34	LuloAC	AAD33512	anticoagulant	anticoagulant	no sites
35	LuloAMY	AAD32192	putative alpha-amylase	amylase	179	NQTI
					414	NGSN
36	LuloHYA	AAD32195	putative hyaluronidase	hyaze	36	NVSF
					55	NFSG
					77	NTTN
					88	NMTL
					143	NKTL
					152	NNTT
					153	NTTN
					181	NSTE
					214	NESC
					226	NKTE
					248	NFTC
					287	NLSN
					321	NLTK
					336	NGTM
					356	NGSC
					371	NCTD
37	LuloSL1	AAD32197	SL1 protein	PpSP15-like	no sites
41	Lon	AAS17937	16.4kDa salivary protein	anticoagulant	no sites
42	Lon	AAF78901	putative adenosine deaminase	ADA	97	NSSE

### Sheet: Supplementary Table S2
	GenBank ID	NCBI	aa	Predicted MW (dalton)	SignalP	DeepLoc (likelyhood)		No. N-glyc. Sequons	Predicted position(s)	No. O-glyc. Sequons		Table S2. List of Lu. longipalpis salivary gland glycoproteins identified by mass spectrometry.
B1	JAV06440.1	putative ovotransferrin, partial [Nyssomyia neivai]	617	68926.5	no	Extracelullar (0.4569)	Soluble (0.7942)	1	136 NRSL	9
	ABA39525.1	16.5 kDa salivary protein [Lutzomyia longipalpis]	160	18693.4	1-19	Extracellular (0.8669)	Soluble (0.9997)	1	53 NLTL	2
	JAV12718.1	putative glycogen phosphorylase [Nyssomyia neivai]	844	97402.3	no	Cytoplasm (0.6103)	Soluble (0.9879)	6	45 NVST	4
									276 NISR
									340 NDTH
									378 NHTV
									483 NKTN
									795 NQSK
	JAV12330.1	putative succinate dehydrogenase flavoprotein subunit, partial [Nyssomyia neivai]	685	75078	no	Mitochondrion (0.7828)	Soluble (0.5717)	1	68 NPTA	6
	JAV08431.1	putative 5' nucleotidase, partial [Nyssomyia neivai]	602	65801.9	1-19	Cell membrane (0.5993)	Membrane (0.9237)	3	297 NSTG	6
									313 NASI
									410 NITR
	JAV12474.1	putative neutral trehalase, partial [Nyssomyia neivai]	626	71873.2	1-24	Endoplasmic reticulum (0.3651)	Membrane (0.84)	5	86 NDSK	0
									298 NHTV
									405 NLTK
									453 NLSP
									546 NETH
	Q9XZ43.1	RecName: Full=Protein 5NUC; Includes: RecName: Full=UDP-sugar hydrolase; AltName: Full=UDP-sugar diphosphatase; AltName: Full=UDP-sugar pyrophosphatase; Includes: RecName: Full=5'-nucleotidase; Short=5'-NT	572	63353.6	1-24	Extracellular (0.593)	Soluble (0.9955)	4	82 NGSS	1
									454 NTSG
									490 NCSQ
	JAV05733.1	putative rna-binding translational regulator irp aconitase superfamily [Nyssomyia neivai]	789	85592.7	no	Mitochondrion (0.9982)	Soluble (0.9014)	6	395 NSSY	8
									423 NVTP
									483 NFTG
									620 NISN
									763 NHTL
	JAV12741.1	putative transketolase [Nyssomyia neivai]	627	68252.8	no	Cytoplasm (0.5478)	Soluble (0.9982)	4	232 NNTT	5
									233 NTTD
									349 NSTY
									446 NGST
	JAV11628.1	putative acyl-coa synthetase, partial [Nyssomyia neivai]	594	65967	no	Mitochondrion (0.9779)	Membrane (0.7574)	3	67 NCTI	7
									230 NTTI
									258 NITS
	JAV13371.1	putative paramyosin pediculus us corporis [Nyssomyia neivai]	547	61235.1	1-29	Golgi (0.4802)	Membrane (0.5416)	3	347 NETL	42
									371 NLSS
									413 NGTV
	GenBank ID	NCBI	aa	Mw (dalton)	SignalP	DeepLoc (likelyhood)		N-glyc pred.	Position	O-glyc pred.
B2	AAS05319.1	32.4 kDa salivary protein [Lutzomyia longipalpis]	301	34950.8	1-23	Extracellular (0.7052)	Soluble (0.9136)	2	63 NQTH	0
									20 NKTC
	JAV12711.1	putative glucose-6-phosphate isomerase [Nyssomyia neivai]	556	61601.3	no	Cytoplasm (0.7639)	Soluble (0.9905)	3	95 NITE	8
									109 NRSN
									224 NATS
	AAF78901.1	putative adenosine deaminase [Lutzomyia longipalpis]	508	58392.8	1-18	Extracelullar (0.4367)	Soluble (0.9934)	1	97 NSSE	3
	JAV05104.1	putative vacuolar h+-atpase v1 sector subunit b [Nyssomyia neivai]	495	55222.1	no	Lysosome (0.5075)	Membrane (0.5503)	4	117 NGSG	4
									236 NGSM
									330 NGSI
									455 NRTV
	ABA39525.1	16.5 kDa salivary protein [Lutzomyia longipalpis]	160	18693.4	1-19	Extracellular (0.8669)	Soluble (0.9997)	1	53 NLTL	2
	JAV12993.1	putative aminopeptidase of the m17 family [Nyssomyia neivai]	512	54982	no	Mitochondrion (0.9977)	Soluble (0.7971)	3	81 NSSP	4
									193 NWSR
									434 NMTD
	AAS16916.1	43.7 kDa salivary protein [Lutzomyia longipalpis]	572	45876.9	1-20	Extracellular (0.8867)	Soluble (0.9994)	5	37 NVTA	7
									102 NKST
									146 NLTP
									351 NYSI
									381 NYTK
	JAV13929.1	putative alpha tubulin [Nyssomyia neivai]	447	50133.3	no	Cytoplasm (0.732)	Soluble (0.9846)	3	184 NATL	0
									337 NSSY
									370 NSTA
	JAV13672.1	putative pyridine nucleotide-disulfide oxidoreductase [Nyssomyia neivai]	505	53746.8	no	Mitochondrion (0.999)	Soluble (0.9207)	3	71 NDTC	1
									91 NNSH
									494 NLSA
	JAV11826.1	putative pyridine nucleotide-disulfide oxidoreductase [Nyssomyia neivai]	493	53142	no	Cytoplasm (0.5446)	Soluble (0.8778)	2	144 NGTE	2
									477 NITK
	JAV05827.1	putative irf-2-binding protein celtix-1, partial [Nyssomyia neivai]	768	86700.4	no	Nucleus (0.9992)	Soluble (0.9054)	9	22 NLSP	55
									40 NSTP
									47 NDSP
									466 NLSK
									497 NSSY
									641 NITE
									695 NISP
									721 NHSN
									727 NTTP
	Q9XZ43.1	RecName: Full=Protein 5NUC; Includes: RecName: Full=UDP-sugar hydrolase; AltName: Full=UDP-sugar diphosphatase; AltName: Full=UDP-sugar pyrophosphatase; Includes: RecName: Full=5'-nucleotidase; Short=5'-NT	572	63353.6	1-24	Extracellular (0.593)	Soluble (0.9955)	4	82 NGSS	1
									454 NTSG
									490 NCSQ
	GenBank ID	NCBI	aa	Mw (dalton)	SignalP	DeepLoc (likelyhood)		N-glyc pred.	Position	O-glyc pred.
B3	ABV60328.1	putative enolase [Lutzomyia longipalpis]	433	46762.4	no	Cytoplasm (0.9071)	Soluble (0.9972)	1	102 NKSK	0
	AAD32198.1	putative yellow related-protein [Lutzomyia longipalpis]	412	47301.8	1-18	Extracellular (0.935)	Soluble (0.9998)	1	29 NITF	0
	JAV11896.1	putative s-adenosylcysteine hydrolase [Nyssomyia neivai]	432	47529.7	no	Cytoplasm (0.9495)	Soluble (0.999)	2	181 NDSV	2
									314 NATE
	JAV12731.1	putative fructose-biphosphate aldolase [Nyssomyia neivai]	364	39372.7	no	Cytoplasm (0.9335)	Soluble (0.9997)	1	73 NVSG	4
	JAV12647.1	putative chitinase [Nyssomyia neivai]	440	48700.3	no	Extracellular (0.8266)	Soluble (0.9997)	1	221 NSSL	5
	AAF78901.1	putative adenosine deaminase [Lutzomyia longipalpis]	508	58392.8	1-18	Extracelullar (0.4367)	Soluble (0.9934)	1	97 NSSE	3
	NP_477091.1	actin 87E, isoform A [Drosophila melanogaster]	376	41801.9	no	Cytoplasm (0.8791)	Soluble (0.9393)	1	13 NGSG	2
	JAV11771.1	putative lipid storage droplets surface-binding protein 1 [Nyssomyia neivai]	400	45694.5	no	Cytoplasm (0.6134)	Soluble (0.9292)	1	289 NFTV	10
	JAV12340.1	putative citrate synthase [Nyssomyia neivai]	468	51889.9	SecP	Mitchondrion (0.9991)	Soluble (0.8809)	3	28 NISA	5
									242 NFTS
									272 NVSA
	JAV12327.1	putative succinyl-coa synthetase beta subunit [Nyssomyia neivai]	419	45487.6	no	Mitochondrion (0.9999)	Soluble (0.9368)	1	27 NLSL	1
									303 NCST
									365 NFTQ
									403 NYSE
	JAV12718.1	putative glycogen phosphorylase [Nyssomyia neivai]	844	97402.3	no	Cytoplasm (0.6103)	Soluble (0.9879)	6	45 NVST	4
									276 NISR
									340 NDTH
									378 NHTV
									483 NKTN
									795 NQSK
	AAS16916.1	43.7 kDa salivary protein [Lutzomyia longipalpis]	572	45876.9	1-20	Extracellular (0.8867)	Soluble (0.9994)	5	37 NVTA	7
									102 NKST
									146 NLTP
									351 NYSI
									381 NYTK
	JAV12291.1	putative ubiquinol cytochrome c reductase subunit qcr2 [Nyssomyia neivai]	445	46859.8	SecP	Mitochondrion (0.9416)	Soluble (0.6322)	6	67 NETY	13
									105 NLSV
									206 NFTT
									210 NRTA
									241 NTSS
									322 NVSY
	XP_315926.2	AGAP005897-PA [Anopheles gambiae str. PEST]	1082	122614	no	Cytoplasm (0.7083)	Soluble (0.8756)	1	436 NSTG	12
									503 NDTV
	JAV12311.1	putative nadp-dependent isocitrate dehydrogenase [Nyssomyia neivai]	443	49724.2	no	Mitochondrion (0.9998)	Soluble (0.8996)	1	130 NGSI	8
	JAV11274.1	putative phosphoribosylamidoimidazole-succinocarboxamide synthase [Nyssomyia neivai]	425	46551.6	no	Cytoplasm (0.8767)	Soluble (0.9883)	5	233 NLSN	2
									236 NVTQ
									263 NDSL
									356 NLTV
									408 NIST
	JAV09170.1	putative polypeptide release factor 3 [Nyssomyia neivai]	463	50273.9	no	Cytoplasm (0.8793)	Soluble (0.992)	2	284 NLTT	1
									314 NVSV
	Q9XZ43.1	RecName: Full=Protein 5NUC; Includes: RecName: Full=UDP-sugar hydrolase; AltName: Full=UDP-sugar diphosphatase; AltName: Full=UDP-sugar pyrophosphatase; Includes: RecName: Full=5'-nucleotidase; Short=5'-NT	572	63353.6	1-24	Extracellular (0.593)	Soluble (0.9955)	4	82 NGSS	1
									454 NTSG
									490 NCSQ
	ABV60303.1	putative actin [Lutzomyia longipalpis]	376	41801.9	no	Cytoplasm (0.8791)	Soluble (0.9393)	1	13 NGSG	2
	ABV60303.1	putative actin [Lutzomyia longipalpis]	376	41801.9	no	Cytoplasm (0.8791)	Soluble (0.9393)	1	13 NGSG	2
	ABV60303.1	putative actin [Lutzomyia longipalpis]	376	41801.9	no	Cytoplasm (0.8791)	Soluble (0.9393)	1	13 NGSG	2
	ABV60303.1	putative actin [Lutzomyia longipalpis]	376	41801.9	no	Cytoplasm (0.8791)	Soluble (0.9393)	1	13 NGSG	2
	GenBank ID	NCBI	aa	Mw (dalton)	SignalP	DeepLoc (likelyhood)		N-glyc pred.	Position	O-glyc pred.
B4	AAD32198.1	putative yellow related-protein [Lutzomyia longipalpis]	412	47301.8	1-18	Extracellular (0.935)	Soluble (0.9998)	1	29 NITF	0
	AAS05319.1	32.4 kDa salivary protein [Lutzomyia longipalpis]	301	34950.8	1-23	Extracellular (0.7052)	Soluble (0.9136)	2	63 NQTH	0
									20 NKTC
	ABV60323.1	putative glyceraldehyde-3-phosphate dehydrogenase [Lutzomyia longipalpis]	332	35236.3	no	Cytoplasm (0.8917)	Soluble (0.9977)	3	146 NASC	1
									236 NVSV
									287 NHSS
	ABV60327.1	putative fructose-bisphosphate aldolase [Lutzomyia longipalpis]	281	30835.2	no	Cytoplasm (0.9328)	Soluble (0.9981)	1	73 NISG	2
	AAF78901.1	putative adenosine deaminase [Lutzomyia longipalpis]	508	58392.8	1-18	Extracelullar (0.4367)	Soluble (0.9934)	1	97 NSSE	3
	AAS16906.1	29.2 kDa salivary protein [Lutzomyia longipalpis]	295	31077.5	1-17	Extracellular (0.9993)	Soluble (1)	1	38 NKSS	25
	AAS16916.1	43.7 kDa salivary protein [Lutzomyia longipalpis]	572	45876.9	1-20	Extracellular (0.8867)	Soluble (0.9994)	5	37 NVTA	7
									102 NKST
									146 NLTP
									351 NYSI
									381 NYTK
	Q9XZ43.1	RecName: Full=Protein 5NUC; Includes: RecName: Full=UDP-sugar hydrolase; AltName: Full=UDP-sugar diphosphatase; AltName: Full=UDP-sugar pyrophosphatase; Includes: RecName: Full=5'-nucleotidase; Short=5'-NT	572	63353.6	1-24	Extracellular (0.593)	Soluble (0.9955)	4	82 NGSS	1
									454 NTSG
									490 NCSQ
	GenBank ID	NCBI	aa	Mw (dalton)	SignalP	DeepLoc (likelyhood)		N-glyc pred.	Position	O-glyc pred.
B5	ABV60328.1	putative enolase [Lutzomyia longipalpis]	433	46762.4	no	Cytoplasm (0.9071)	Soluble (0.9972)	1	102 NKSK	0
	AAD32198.1	putative yellow related-protein [Lutzomyia longipalpis]	412	47301.8	1-18	Extracellular (0.935)	Soluble (0.9998)	1	29 NITF	0
	AAS05319.1	32.4 kDa salivary protein [Lutzomyia longipalpis]	301	34950.8	1-23	Extracellular (0.7052)	Soluble (0.9136)	2	63 NQTH	0
									20 NKTC
	ABV60323.1	putative glyceraldehyde-3-phosphate dehydrogenase [Lutzomyia longipalpis]	332	35236.3	no	Cytoplasm (0.8917)	Soluble (0.9977)	3	146 NASC	1
									236 NVSV
									287 NHSS
	ABV60327.1	putative fructose-bisphosphate aldolase [Lutzomyia longipalpis]	364	30835.2	no	Cytoplasm (0.9328)	Soluble (0.9981)	1	73 NISG	2
			263	30343.3	SecP	Mitochondrion (0.9994)	Soluble (0.7222)	2	58 NLTD	10
									111 NITD
	AAF78901.1	putative adenosine deaminase [Lutzomyia longipalpis]	508	58392.8	1-18	Extracelullar (0.4367)	Soluble (0.9934)	1	97 NSSE	3
	XP_001655108.1	putative histone deacetylase complex catalytic component rpd3, partial [Nyssomyia neivai]	431	49008.2	no	Nucleus (0.6723)	Soluble (0.9629)	4	122 NHSD	2
									129 NWSG
	ABA39525.1	16.5 kDa salivary protein [Lutzomyia longipalpis]	160	18693.4	1-19	Extracellular (0.8669)	Soluble (0.9997)	1	53 NLTL	2
	ABV60303.1	putative actin [Lutzomyia longipalpis]	376	41801.9	no	Cytoplasm (0.8791)	Soluble (0.9393)	1	13 NGSG	2
	AAS16906.1	29.2 kDa salivary protein [Lutzomyia longipalpis]	295	31077.5	1-17	Extracellular (0.9993)	Soluble (1)	1	38 NKSS	25
	JAV12340.1	putative citrate synthase [Nyssomyia neivai]	468	51889.9	SecP	Mitchondrion (0.9991)	Soluble (0.8809)	3	28 NISA	5
									242 NFTS
									272 NVSA
	AAS16916.1	43.7 kDa salivary protein [Lutzomyia longipalpis]	572	45876.9	1-20	Extracellular (0.8867)	Soluble (0.9994)	5	37 NVTA	7
									102 NKST
									146 NLTP
									351 NYSI
									381 NYTK
	JAV05138.1	putative voltage-dependent anion-selective channel [Nyssomyia neivai]	282	30666.2	no	Mitochondrion (0.5881)	Membrane (0.7664)	4	108 NKTA	0
									214 NATK
									237 NNSS
									238 NSSQ
	JAV07444.1	putative tyrosine kinase specific for activated gtp-bound [Nyssomyia neivai]	515	58114.1	1-18	Cell membrane (0.9078)	Membrane (1)	4	33 NGTC	5
									303 NLSL
									384 NQTL
									423 NTTC
	JAV13955.1	putative myosin regulatory light chain ef-hand protein [Nyssomyia neivai]	216	23408	SecP	Cytoplasm (0.5506)	Soluble (0.994)	1	124 NFTQ	19
	Q9XZ43.1	RecName: Full=Protein 5NUC; Includes: RecName: Full=UDP-sugar hydrolase; AltName: Full=UDP-sugar diphosphatase; AltName: Full=UDP-sugar pyrophosphatase; Includes: RecName: Full=5'-nucleotidase; Short=5'-NT	572	63353.6	1-24	Extracellular (0.593)	Soluble (0.9955)	4	82 NGSS	1
									454 NTSG
									490 NCSQ
	ABV60303.1	putative actin [Lutzomyia longipalpis]	376	41801.9	no	Cytoplasm (0.8791)	Soluble (0.9393)	1	13 NGSG	2
									93 NRTS

### Sheet: Supplementary Table S3
GenBank ID	No. of NetOGlyc predicted sequons		Table S3. Prediction of putative O-linked glycosylation sites in Lu. longipalpis salivary proteins. The table shows the number of predicted glycosylation sites for each protein.
XP_004400552	1
NP_001165861	15
XP_001868526	0
ABV60328	0
ETN59424	0
XP_005178004	1
XP_001656026	2
XP_002063486	3
XP_314018	11
XP_001985943	2
XP_001845433	2
KFB44789	1
XP_005191048	1
ABF18350	3
XP_001664009	2
XP_001657574	155
XP_001980030	10
XP_002011266	7
AAR09679	3
XP_004535258	2
XP_001659096	56
XP_001657673	1
AAT77152	2
ABV60312	3
XP_001864723	3
XP_004524684	0
KFB46264	1
XP_315228	1
XP_317493	16
ABB00904	0
AAD32198	0
XP_001849310	37
AAS05319	0
AAS16913	14
BAB79277	1
XP_001844448	181
XP_002007636	1
ABV60323	1
XP_001867458	4
XP_001649284	0
EHJ73638	1
XP_001652258	3
XP_005179448	47
CAH05070	16
BAI52945	0
BAI52945	0
XP_001655664	6
XP_001850255	53
XP_001649738	17
XP_001653595	1
AAD32191	6
XP_001659155	2
XP_004519295	5
XP_004534588	1
KFB52380	312
AHB50478	8
KFB40938	17
XP_004519700	4
ABV60316	0
XP_316497	9
XP_001863738	17
XP_001994129	1
NP_001164527	17
AAD33513	0
KFB35513	0
EHJ77632	11
AAN87272	11
XP_001999073	11
XP_005179559	40
AAL58079	1
XP_001866340	1
NP_996387	12
XP_001653956	20
XP_005188679	4
AAF78901	3
XP_001845311	6
XP_001655108	2
AAZ31061	1
ETN67054	3
ABA39525	2
AAS17937	4
AAZ14891	6
XP_004533421	0
XP_312577	3
NP_477091	2
XP_001845547	10
EFN63697	10
AAS16906	25
XP_001656210	3
XP_001648219	3
XP_313633	1
XP_310427	2
XP_005190481	6
XP_001663445	26
XP_005189404	3
AAS16916	7
XP_006560610	2
AHB50484	1
XP_001660946	4
XP_318541	300
XP_002099634	2
XP_313680	4
NP_001266319	1
P38979	5
AAD32192	2
XP_001651437	24
XP_316153	5
XP_001969126	7
XP_001659375	35
XP_005186278	2
XP_001842637	3
ETN58378	3
XP_005178883	5
XP_001649826	14
XP_005181111	0
XP_004926395	78
ABF18271	4
KFB41658	5
ETN59931	6
XP_004537936	2
XP_004520977	12
Q9XZ43	1
KFB49719	15
XP_001659192	61
XP_003436731	9
XP_001661254	9
XP_001654538	7
ABV60342	6
ABH03477	0
AAF24343	250
ETN60725	0
EHJ66121	1
ERL94035	19
ETN62153	5
XP_001655518	0
ETN59400	2
XP_001662665	0
XP_008200849	21
XP_001653798	9
NP_001040134	0
XP_002063229	3
XP_004522323	244
XP_005181111	0
XP_004537108	7
XP_001660448	155
XP_005183288	4
KFB37917	12
XP_001964118	5
XP_009298921	118
XP_004517575	4
XP_314928	3
XP_318298	1
ADL09420	2
XP_320715	4
ETN62318	2
XP_001178141	0
ABL75759	0
ABV60345	2
XP_005181587	4
XP_004518873	2
XP_001656010	63
XP_005178508	4
XP_001862930	110
XP_003558443	1
XP_005182733	6
XP_004066492	42
Q9XZ43	1
XP_002080211	18
NP_511052	0
XP_001870760	0
NP_524367	1
XP_003706097	1
KFB49469	82
ETN67150	7
XP_009036016	0
NP_001177648	78
XP_317642	2
ABF18158	33
AGB06352	2
NP_650247	7
KFB40567	1
AAL16051	2
XP_001649141	5
XP_002068571	251
ETN63325	7
ABV60317	0
XP_001842643	27
XP_001660595	4
KFB52741	34
XP_002069758	1
KDR23720	2
